# Loss of function of metabolic traits in typhoidal *Salmonella* without apparent genome degradation

**DOI:** 10.1101/2024.02.14.580360

**Authors:** Leopoldo F. M. Machado, Jorge E. Galán

## Abstract

*Salmonella enterica* serovar Typhi and Paratyphi A are the cause of typhoid and paratyphoid fever in humans, which are systemic life-threatening illnesses. Both serovars are exclusively adapted to the human host, where they can cause life-long persistent infection. A distinct feature of these serovars is the presence of a relatively high number of degraded coding sequences coding for metabolic pathways, most likely a consequence of their adaptation to a single host. As a result of convergent evolution, these serovars shared many of the degraded coding sequences although often affecting different genes in the same metabolic pathway. However, there are several coding sequences that appear intact in one serovar while clearly degraded in the other, suggesting differences in their metabolic capabilities. Here, we examined the functionality of metabolic pathways that appear intact in *S*. Typhi but that show clear signs of degradation in *S*. Paratyphi A. We found that, in all cases, the existence of single amino acid substitutions in *S.* Typhi metabolic enzymes, transporters, or transcription regulators resulted in the inactivation of these metabolic pathways. Thus, the inability of *S*. Typhi to metabolize Glucose-6-Phosphate or 3-phosphoglyceric acid is due to the silencing of the expression of the genes encoding the transporters for these compounds due to point mutations in the transcriptional regulatory proteins. In contrast, its inability to utilize glucarate or galactarate is due to the presence of point mutations in the transporter and enzymes necessary for the metabolism of these sugars. These studies provide additional support for the concept of adaptive convergent evolution of these two human-adapted *Salmonella enterica* serovars and highlight a limitation of bioinformatic approaches to predict metabolic capabilities.
