## Supplementary Tables for "Loss of function of metabolic traits in typhoidal *Salmonella* without apparent genome degradation"

### Sheet: S1. Degraded met CDS SPtA
Table 1. Degraded Metabolic Pathways in S. Paratyphy A that are intact in S. Typhi
Degraded Metabolic Pathway	Degraded coding sequence in S. Paratyphy A	Degraded coding sequences in other host-adapted Salmonellae
glucose-6-phosphate utilization a	uhpBC, uhpT	uhpBC in S. Choleraesuis
3-phosphoglycerate utilization a	pgtB	pgtC in S. Dublin
glucarate utilization a	gudTD, ygcY	gudD in S. Gallinarum; gudT in S. Paratyphi C and ygcY in S. Dublin, S. Gallinarum, S. Choleraesuis and S. Paratyphi C.
galactarate utilization a	gudT, garD	garD in S. Choleraesuis
histidine utilization	hutU
tartrate utilization	STM3356
aspartate utilization	dcuS, tar, asnB	tar and asnA in S. Gallinarum
glutamate utilization	gltJ	gltI in S. Gallinarum
lysine:cadaverine utilization	cadC	cadC in S. Gallinarum and S. Paratyphi C (Variable or unclear CDS)
xylose utilization	xylA
D-ribose utilization	rbsR, rbsC	rbsA in S. Gallinarum
mannitol utilization	mtlR
a, Metabolic pathways investigated in this work.

### Sheet: S2.  Genes investigated 
Metabolic pathway	Reference (S. Typhimurium LT2)	Gene investigated	Point mutations in S. Typhi	NCBI accessions*
glucose-6-phosphate utilization	STM3790	uhpA	Val77Met, Ala146Glu, Thr168Met	WP_000633674.1
glucose-6-phosphate utilization	STM3787	uhpT	Asp18Asn, Pro27Ser,Gly61Arg, Ala395Asp	WP_000879212.1
3-phosphoglycerate utilization	STM2396	pgtA	Glu141Asp, Gly173Asp, His223Tyr	WP_000930841.1
glucarate/galactarate utilization	STM2962	gudT	Ser321Phe, Ala357Val	WP_000097011.1
glucarate/galactarate utilization	STM2960	gudD	Iso43Val, Gly78Asp, Ala159Val	WP_000107119.1
glucarate/galactarate utilization	STM3250	garD	Ser237Asn	WP_001273719.1
*The reported mutations were observed in over 10000 genome assemblies deposited in the NCBI database for S. Typhi strains, including clinically-relevant S. Typhi isolates such as H58 (NZ_CDLH01000011), BL196 (AJGK00000000.1), ST0208 (AJXA00000000.1), AG3 (txid496065), p-stx-12 (txid1132507) and 404ty (txid497977).

### Sheet: S3. List of plasmids
Supplementary Table 2: List of plasmids used in this study
Plasmid name	Relevant information	Description of DNA parts	Reference
pAJM.657	Biosensors plasmid backbone	p15A_pCymRC_RiboJ_BB0064_eyfp_L3S2P21Term_pLacIQ_RBScym1_cymRAM_IOTTerm_KanR	Meyer et al., 2019
pSB890	R6K suicide plasmid backbone	R6Kori_sacB_tetR	Kaniga et al, 1994
pSB6424	G6P reporter	p15A_PuhpT_G10RBS_sfGFP_L3S2P21Term_IOTTerm_KanR	This study
pSB6426	G6P reporter + uhpABC from S. Typhi	p15A_PuhpT_G10RBS_sfgfp_L3S2P21Term_PuhpABCSTy_uhpASTyuhpBSTyuhpCSTy_IOTTerm_KanR	This study
pSB6488	S. Typhimurium PuhpABC trascriptional reporter	p15A_PuhpABCSTm_Truncated36bp.uhpA_G10RBS_NLuc_IOTTerm_KanR	This study
pSB6489	S. Typhi PuhpABC trascriptional reporter	p15A_PuhpABCSTy_Truncated36bp.uhpA_G10RBS_NLuc_IOTTerm_KanR	This study
pSB6462	G6P reporter + uhpA S. Typhimurium iteration	p15A_puhpT_G10RBS_sfgfp_L3S2P21Term_PuhpABCSTy_uhpASTmuhpBSTyuhpCSTy_IOTTerm_KanR	This study
pSB6463	G6P reporter + uhpB S. Typhimurium iteration	p15A_puhpT_G10RBS_sfgfp_L3S2P21Term_PuhpABCSTy_uhpASTyuhpBSTmuhpCSTy_IOTTerm_KanR	This study
pSB6464	G6P reporter + uhpC S. Typhimurium iteration	p15A_puhpT_G10RBS_sfgfp_L3S2P21Term_PuhpABCSTy_uhpASTyuhpBSTyuhpCSTm_IOTTerm_KanR	This study
pSB6465	G6P reporter + uhpAB S. Typhimurium iteration	p15A_puhpT_G10RBS_sfgfp_L3S2P21Term_PuhpABCSTy_uhpASTmuhpBSTmuhpCSTy_IOTTerm_KanR	This study
pSB6466	G6P reporter + uhpAC S. Typhimurium iteration	p15A_puhpT_G10RBS_sfgfp_L3S2P21Term_PuhpABCSTy_uhpASTmuhpBSTyuhpCSTm_IOTTerm_KanR	This study
pSB6467	G6P reporter + uhpBC S. Typhimurium iteration	p15A_puhpT_G10RBS_sfgfp_L3S2P21Term_PuhpABCSTy_uhpASTyuhpBSTmuhpCSTm_IOTTerm_KanR	This study
pSB6468	G6P reporter + uhpABC from S. Typhimurium	p15A_puhpT_G10RBS_sfgfp_L3S2P21Term_PuhpABCSTy_uhpASTmuhpBSTmuhpCSTm_IOTTerm_KanR	This study
pSB6479	G6P reporter + uhpA point mutation Met77Val	p15A_puhpT_G10RBS_sfgfp_L3S2P21Term_PuhpABCSTy_uhpAMet77ValuhpBSTyuhpCSTy_IOTTerm_KanR	This study
pSB6480	G6P reporter + uhpA point mutation Glu146Ala	p15A_puhpT_G10RBS_sfgfp_L3S2P21Term_PuhpABCSTy_uhpAGlu146AlauhpBSTyuhpCSTy_IOTTerm_KanR	This study
pSB6481	G6P reporter + uhpA point mutation Met168Thr	p15A_puhpT_G10RBS_sfgfp_L3S2P21Term_PuhpABCSTy_uhpAMet168ThruhpBSTyuhpCSTy_IOTTerm_KanR	This study
pSB6485	G6P reporter + uhpA point mutation Met77Val,Glu146Ala	p15A_puhpT_G10RBS_sfgfp_L3S2P21Term_PuhpABCSTy_uhpAMet77Val,Glu146AlauhpBSTyuhpCSTy_IOTTerm_KanR	This study
pSB6486	G6P reporter + uhpA point mutation Glu146Ala,Met168Thr	p15A_puhpT_G10RBS_sfgfp_L3S2P21Term_PuhpABCSTy_uhpAGlu146Ala,Met168ThruhpBSTyuhpCSTy_IOTTerm_KanR	This study
pSB6487	G6P reporter + uhpA point mutation Met77Val,Met168Thr	p15A_puhpT_G10RBS_sfgfp_L3S2P21Term_PuhpABCSTy_uhpAMet77Val,Met168ThruhpBSTyuhpCSTy_IOTTerm_KanR	This study
pSB6528	Complement of WT UhpT from S. Typhimurium	p15A_puhpT_uhpTSTm_IOTTerm_KanR	This study
pSB6532	Complement of WT UhpT from S. Typhi	p15A_puhpT_uhpTSTy_IOTTerm_KanR	This study
pSB6536	Complement of UhpT Asn18Asp mutant	p15A_puhpT_uhpTAsn18Asp_IOTTerm_KanR	This study
pSB6537	Complement of UhpT Ser27Pro mutant	p15A_puhpT_uhpTSer27Pro_IOTTerm_KanR	This study
pSB6538	Complement of UhpT Arg61Gly mutant	p15A_puhpT_uhpTArg61Gly_IOTTerm_KanR	This study
pSB6539	Complement of UhpT Asp395Ala mutant	p15A_puhpT_uhpTAsp395Ala_IOTTerm_KanR	This study
pSB6540	Complement of UhpT Arg61Gly, Asp395Ala mutant	p15A_puhpT_uhpTArg61Gly, Asp395Ala_IOTTerm_KanR	This study
pSB6546	3PG reporter	p15A_PpgtPSTy_G10RBS_sfGFP_L3S2P21Term_IOTTerm_KanR	This study
pSB6863	3PG reporter + pgtABC from S. Typhi	p15A_PpgtABCSTy_pgtASTypgtBSTypgtC_puhpT_G10RBS_sfgfp_L3S2P21Term_IOTTerm_KanR	This study
pSB6864	3PG reporter + pgtB S. Typhimurium iteration	p15A_PpgtABCSTy_pgtASTypgtBSTmpgtC_puhpT_G10RBS_sfgfp_L3S2P21Term_IOTTerm_KanR	This study
pSB6865	3PG reporter + pgtA S. Typhimurium iteration	p15A_PpgtABCSTy_pgtASTmpgtBSTypgtC_puhpT_G10RBS_sfgfp_L3S2P21Term_IOTTerm_KanR	This study
pSB6866	3PG reporter + pgtABC from S. Typhimurium	p15A_PpgtABCSTy_pgtASTmpgtBSTmpgtC_puhpT_G10RBS_sfgfp_L3S2P21Term_IOTTerm_KanR	This study
pSB6873	3PG reporter + pgtA point mutation Asp121Glu	p15A_PpgtABCSTy_pgtAAsp121GlupgtBSTypgtC_puhpT_G10RBS_sfgfp_L3S2P21Term_IOTTerm_KanR	This study
pSB6874	3PG reporter + pgtA point mutation Asp173Gly	p15A_PpgtABCSTy_pgtAAsp173GlypgtBSTypgtC_puhpT_G10RBS_sfgfp_L3S2P21Term_IOTTerm_KanR	This study
pSB6875	3PG reporter + pgtA point mutation Tyr223His	p15A_PpgtABCSTy_pgtATyr223HispgtBSTypgtC_puhpT_G10RBS_sfgfp_L3S2P21Term_IOTTerm_KanR	This study
pSB6507	glucarate/galactarate PgudTYD reporter	p15A_PgudTYD_sfGFP_L3S2P21Term_IOTTerm_KanR	This study
pSB6508	glucarate/galactarate PgarD reporter	p15A_PgarD_G10RBS_sfGFP_L3S2P21Term_IOTTerm_KanR	This study
pSB6509	glucarate/galactarate PgarLRK reporter	p15A_PgarLRK_G10RBS_sfGFP_L3S2P21Term_IOTTerm_KanR	This study
pSB6534	glucarate/galactarate PgarLRK.G10 reporter	p15A_PgarLRK_G10RBS_sfGFP_L3S2P21Term_IOTTerm_KanR	This study
pSB6541	Complement of WT GudD from S. Typhi	p15A_PgudT_11aagudT8aaygcY_gudDSTy_L3S2P21Term_IOTTerm_KanR	This study
pSB6542	Complement of WT GudD from S. Typhimurium	p15A_PgudT_11aagudT8aaygcY_gudDSTm_L3S2P21Term_IOTTerm_KanR	This study
pSB6543	Complement of WT GarD from S. Typhi	p15A_PgarD_garDSTy_L3S2P21Term_IOTTerm_KanR	This study
pSB6544	Complement of WT GarD from S. Typhimurium	p15A_PgarD_garDSTm_L3S2P21Term_IOTTerm_KanR	This study

### Sheet: S4. List of strains
Supplementary Table 3: List of bacterial strains used in this study
Serovar	Strain name	Relevant information	Reference
S. Typhi	ISP2825	Wild type S. Typhi ISP2825	Galan and Curtiss, 1991
S. Typhimurium	SB300	Wild Type S. Typhimurium SL1344	Hoiseth SK, Stocker BA 1981
S. Paratyphi A	3343 A-5	Wild Type S. Paratyphi A isolate 3343 A-5	Roy Curtiss III, strain collection
S. Typhi	SB4081	PuhpABCSTy::PuhpABCSTm (promoter swap)	This study
S. Typhimurium	SB4082	PuhpABCSTm::PuhpABCSTy (promoter swap)	This study
S. Typhi	SB4083	ΔuhpABC (including PuhpABC promoter)	This study
S. Typhimurium	SB4084	ΔuhpABC (including PuhpABC promoter)	This study
S. Typhi	SB4085	ΔuhpABCΔuhpT	This study
S. Typhimurium	SB4086	ΔuhpABCΔuhpT	This study
S. Typhi	SB4089	uhpASTm* (uhpA 146A (gCg), 168T (aCg))	This study
S. Typhimurium	SB4090	uhpASTy* (uhpA 146E (gAg), 168M (aTg))	This study
S. Typhi	SB4371	uhpTSTm (transporter swap)	This study
S. Typhimurium	SB4372	uhpTSTy (transporter swap)	This study
S. Typhi	SB4373	uhpASTm* (uhpA 146A (gCg), 168T (aCg)); uhpTSTm (transporter swap)	This study
S. Typhi	SB4377	ΔpgtP	This study
S. Typhimurium	SB4378	ΔpgtP	This study
S. Typhi	SB4379	ΔpgtAB	This study
S. Typhi	SB4421	pgtPSTm (transporter swap)	This study
S. Typhimurium	SB4422	pgtPSTy (transporter swap)	This study
S. Typhi	SB4423	pgtASTm (response regulator swap)	This study
S. Typhi	SB4424	pgtBSTm (kinase swap)	This study
S. Typhi	SB4374	ΔgudT	This study
S. Typhimurium	SB4375	ΔgudT	This study
S. Typhi	SB4376	gudTSTm (transporter swap)	This study
